# cWnt signaling regulates the early proliferative response and the differentiation of the neural, muscle and parenchymal tissues during planarian whole-body regeneration

**DOI:** 10.64898/2026.11.12.766096

**Authors:** P. Coronel-Córdoba, J. Gaya-Ocón, H. García-Castro, E. Emili, N. J. Kenny, S. Chitgaran, G. Tapia-Saló, J.F. Abril, E. Saló, J. Solana, T. Adell

## Abstract

Organizers, or signaling centers, play a central role in coordinating tissue growth, patterning, and differentiation during development and regeneration. In particular, organizers that arise during the regeneration of specific animal structures typically involve components of the canonical Wnt (cWnt) pathway and contribute to tissue growth and differentiation. However, how organizers and the cWnt pathway promote these processes in animals capable of whole-body regeneration remains poorly explored. Here, we analyze organizer functions in planarians, which can regenerate any missing body part from a population of adult pluripotent stem cells. The tips of the planarian body have been proposed to act as organizers. Here we demonstrate the organizing capacity of these tips by showing that anterior or posterior tips grafted into a host animal induce the formation of a patterned head or tail, respectively. Given that the cWnt inhibitor Notum and the activator Wnt1 define these tip regions, we next investigate the role of cWnt signaling in promoting growth and cell differentiation. Our results reveal that cWnt inhibition anteriorly and activation posteriorly are required to promote stem cell proliferation during regeneration. Furthermore, we show that repression and activation of cWnt signaling through *βcatenin-1* and *apc* silencing, respectively, can rescue regeneration in sublethally irradiated planarians. Moreover, we show how cWnt signaling at posterior wounds is necessary for the differentiation of specific cell types, including neurons, muscle, and parenchymal cells. Together, our findings identify cWnt signaling as a key regulator of growth and cell differentiation within planarian organizing regions and provide new insight into how organizers control whole-body regeneration.
