## Supplementary Table 2 for "cWnt signaling regulates the early proliferative response and the differentiation of the neural, muscle and parenchymal tissues during planarian whole-body regeneration"

### Sheet: Summary
	Table S2. Raw quantification of mitotic activity (PH3+ cells) underlying the proliferation analyses shown in Figure 2 and Figure S2. Mitotic activity was quantified by counting all PH3+ cells in each planarian. That number was then normalized to the area of the corresponding region (anterior, posterior or whole body), measured on the same images, and values are expressed as PH3+ cells/mm². Data i…

### Sheet: S1. Proliferation notum-wnt1 
	Control 6hReg					Control 48Reg					notum (RNAi) 6hReg					notum (RNAi) 48hReg					wnt1 (RNAi) 6hReg					wnt1 (RNAi) 48hReg
	Whole body					Whole body					Whole body					Whole body					Whole body					Whole body
		cells	area	cells/area			cells	area	cells/area			cells	area	cells/area			cells	area	cells/area			cells	area	cells/area			cells	area	cells/area
	plan 1	431	4.708	91.5463		plan 1	397	3.52	112.784		plan 1	290	4.067	71.3056		plan 1	328	3.493	93.9021		plan 1	221	3.563	62.0264		plan 1	447	6.743	66.291
	plan 2	427	3.628	117.696		plan 2	268	2.968	90.2965		plan 2	285	4.826	59.0551		plan 2	521	3.815	136.566		plan 2	209	2.85	73.3333		plan 2	507	4.659	108.822
	plan 3	288	3.676	78.346		plan 3	264	3.449	76.5439		plan 3	307	5.397	56.8835		plan 3	462	3.736	123.662		plan 3	346	5.8	59.6552		plan 3	283	3.716	76.1572
	plan 4	433	4.05	106.914		plan 4	481	5.512	87.2642		plan 4	238	3.726	63.8755		plan 4	453	4.187	108.192		plan 4	216	2.945	73.3447		plan 4	389	5.32	73.1203
	plan 5	615	6.79	90.5744		plan 5	424	4.897	86.5836		plan 5	367	5.668	64.7495		plan 5	210	2.219	94.6372		plan 5	333	4.901	67.9453		plan 5	233	2.734	85.2231
	plan 6	472	4.003	117.912		plan 6	181	1.597	113.338		plan 6	235	3.19	73.6677		plan 6					plan 6	156	2.081	74.964		plan 6	293	3.792	77.2679
	plan 7	280	2.482	112.812		plan 7	146	1.528	95.5497		plan 7					plan 7					plan 7					plan 7
	plan 8	367	4.357	84.2323		plan 8	588	5.363	109.64		plan 8					plan 8					plan 8					plan 8
	Anterior					Anterior					Anterior					Anterior					Anterior					Anterior
		cells	area	cells/area			cells	area	cells/area			cells	area	cells/area			cells	area	cells/area			cells	area	cells/area			cells	area	cells/area
	plan 1	179	1.986	90.1309		plan 1	92	1.165	78.97		plan 1	153	1.736	88.1336		plan 1	95	1.025	92.6829		plan 1	125	1.633	76.5462		plan 1	313	5.148	60.8003
	plan 2	241	1.544	156.088		plan 2	183	1.801	101.61		plan 2	52	1.034	50.2901		plan 2	140	1.308	107.034		plan 2	138	2.006	68.7936		plan 2	226	2.004	112.774
	plan 3	147	1.875	78.4		plan 3	141	1.792	78.683		plan 3	245	3.935	62.2618		plan 3	181	1.318	137.329		plan 3	169	2.42	69.8347		plan 3	133	1.804	73.7251
	plan 4	186	1.31	141.985		plan 4	217	2.182	99.45		plan 4	143	2.422	59.0421		plan 4	143	1.308	109.327		plan 4	113	1.646	68.6513		plan 4	136	2.646	51.3983
	plan 5	445	3.687	120.694		plan 5	123	2.361	52.0966		plan 5	197	2.861	68.857		plan 5	86	0.917	93.7841		plan 5	139	1.663	83.5839		plan 5	101	1.063	95.0141
	plan 6	268	1.797	149.137		plan 6	193	1.636	117.971		plan 6	52	0.714	72.8291		plan 6					plan 6	115	1.197	96.0735		plan 6	131	1.434	91.3529
	plan 7	101	0.997	101.304		plan 7	120	1.321	90.8403		plan 7					plan 7					plan 7					plan 7
	plan 8	159	1.733	91.7484		plan 8	186	2.245	82.8508		plan 8					plan 8					plan 8					plan 8
	Posterior					Posterior					Posterior					Posterior					Posterior					Posterior
		cells	area	cells/area			cells	area	cells/area			cells	area	cells/area			cells	area	cells/area			cells	area	cells/area			cells	area	cells/area
	plan 1	203	1.266	160.348		plan 1	111	1.08	102.778		plan 1	62	0.431	143.852		plan 1	85	0.787	108.005		plan 1	63	0.963	65.4206		plan 1	23	0.268	85.8209
	plan 2	52	0.301	172.757		plan 2	23	0.24	95.8333		plan 2	93	0.937	99.2529		plan 2	115	1.151	99.9131		plan 2	16	0.204	78.4314		plan 2	66	0.959	68.8217
	plan 3	62	0.463	133.909		plan 3	63	1.784	35.3139		plan 3	39	0.202	193.069		plan 3	85	0.851	99.8825		plan 3	116	1.712	67.757		plan 3	65	0.651	99.8464
	plan 4	126	0.613	205.546		plan 4	86	1.23	69.9187		plan 4	53	0.468	113.248		plan 4	91	1.125	80.8889		plan 4	27	0.343	78.7172		plan 4	118	1.233	95.7015
	plan 5	69	0.672	102.679		plan 5	69	0.715	96.5035		plan 5	76	0.6	126.667		plan 5	68	0.82	82.9268		plan 5	96	1.318	72.8376		plan 5	26	0.362	71.8232
	plan 6	81	0.565	143.363		plan 6	83	1.095	75.7991		plan 6	84	0.618	135.922		plan 6					plan 6	6	0.125	48		plan 6	119	1.378	86.357
	plan 7	110	0.753	146.082		plan 7	18	0.112	160.714		plan 7					plan 7					plan 7					plan 7
	plan 8	116	1.103	105.168		plan 8	139	1.284	108.255		plan 8					plan 8					plan 8					plan 8

### Sheet: S2. Proliferation Bcat-1 rescue
	2dReg
	SubLet + gfp (anterior)					SubLet + gfp (total)					SubLet + gfp (posterior)
		cells	area	cells/area			cells	area	cells/area			cells	area	cells/area
	Planarian 1	2	1.134	1.76367		Planarian 1	3	2.923	1.02634		Planarian 1	1	0.043	23.2558
	Planarian 2	1	1.696	0.589623		Planarian 2	6	4.878	1.23001		Planarian 2	24	0.339	70.7965
	Planarian 3	2	1.059	1.88857		Planarian 3	5	2.901	1.72354		Planarian 3	0	0.064	0
	Planarian 4	27	1.802	14.9834		Planarian 4	45	4.742	9.48967		Planarian 4	5	0.139	35.9712
	Planarian 5	19	2.312	8.21799		Planarian 5	29	4.792	6.05175		Planarian 5	0	0.2129	0
	Planarian 6	1	2.232	0.448029		Planarian 6	2	4.665	0.428725		Planarian 6
	Planarian 7	30	2.256	13.2979		Planarian 7	36	5.116	7.03675		Planarian 7
	Planarian 8	65	2.992	21.7246		Planarian 8	98	6.322	15.5014		Planarian 8
	Planarian 9	1	2.292	0.4363		Planarian 9	1	4.817	0.207598		Planarian 9
	Planarian 10	1	1.395	0.716846		Planarian 10	2	4.24	0.471698		Planarian 10
	Planarian 11	3	2.056	1.45914		Planarian 11	4	4.343	0.921022		Planarian 11
	Planarian 12	6	1.562	3.84123		Planarian 12	9	4.232	2.12665		Planarian 12
	Planarian 13	31	1.609	19.2666		Planarian 13	66	3.494	18.8895		Planarian 13
	Planarian 14	22	1.934	11.3754		Planarian 14	33	3.978	8.29563		Planarian 14
	SubLet + Bcat1 (anterior)					SubLet + Bcat1 (total)					SubLet + bact1 posterior)
		cells	area	cells/area			cells	area	cells/area			cells	area	cells/area
	Planarian 1	42	1.901	22.0936		Planarian 1	60	5.364	11.1857		Planarian 1	6	0.273	21.978
	Planarian 2	17	1.693	10.0413		Planarian 2	40	3.976	10.0604		Planarian 2	16	0.444	36.036
	Planarian 3	3	1.326	2.26244		Planarian 3	3	3.706	0.809498		Planarian 3	4	0.259	15.444
	Planarian 4	12	2.157	5.56328		Planarian 4	23	4.299	5.35008		Planarian 4	25	0.219	114.155
	Planarian 5	18	2.434	7.39523		Planarian 5	34	4.743	7.16846		Planarian 5	7	0.258	27.1318
	Planarian 6	31	1.975	15.6962		Planarian 6	53	3.691	14.3593		Planarian 6
	Planarian 7	18	1.309	13.751		Planarian 7	32	2.902	11.0269		Planarian 7
	Planarian 8	48	1.027	46.7381		Planarian 8	63	3.272	19.2543		Planarian 8
	Planarian 9	16	1.01	15.8416		Planarian 9	27	2.475	10.9091		Planarian 9
	Planarian 10	67	1.899	35.2817		Planarian 10	86	4.708	18.2668		Planarian 10
	Planarian 11	53	1.108	47.8339		Planarian 11	77	2.727	28.2362		Planarian 11
	Planarian 12	67	0.906	73.9514		Planarian 12	79	1.869	42.2686		Planarian 12
	Planarian 13	84	1.546	54.3338		Planarian 13	115	3.023	38.0417		Planarian 13
	Planarian 14	6	1.54	3.8961		Planarian 14	8	3.605	2.21914		Planarian 14
	7dReg
		SubLet + gfp (anterior)				SubLet + gfp (total)					SubLet + gfp (posterior)
		cells	area	cells/area			cells	area	cells/area			cells	area	cells/area
	planarian 1	45	2.559	17.585		planarian 1	78	4.69	16.6311		Planarian 1	12	0.324	37.037
	planarian 2	8	3.773	2.12033		planarian 2	11	6.354	1.73119		Planarian 2	2	0.391	5.11509
	planarian 3	34	2.245	15.1448		planarian 3	51	5.349	9.53449		Planarian 3	4	0.162	24.6914
	planarian 4	10	1.447	6.91085		planarian 4	27	4.079	6.61927		Planarian 4	9	0.125	72
	planarian 5	31	2.276	13.6204		planarian 5	65	5.318	12.2226		Planarian 5	4	0.15	26.6667
	planarian 6	16	3.173	5.04255		planarian 6	32	6.631	4.82582		Planarian 6
	planarian 7	17	3.434	4.9505		planarian 7	20	6.688	2.99043		Planarian 7
	planarian 8	23	2.2	10.4545		planarian 8	67	4.633	14.4615		Planarian 8
	planarian 9	16	1.854	8.62999		planarian 9	31	3.813	8.13008		Planarian 9
	planarian 10	11	1.801	6.10772		planarian 10	17	4.269	3.9822		Planarian 10
	planarian 11	18	2.548	7.06436		planarian 11	31	7.202	4.30436		Planarian 11
		SubLet + bcat1 (anterior)				SubLet + bcat1 (total)					SubLet + bcat posterior
		cells	area	cells/area			cells	area	cells/area			cells	area	cells/area
	planarian 1	74	2.868	25.802		planarian 1	165	7.829	21.0755		Planarian 1	45	0.091	494.505
	planarian 2	45	2.082	21.6138		planarian 2	62	4.798	12.9221		Planarian 2	65	0.273	238.095
	planarian 3	91	2.555	35.6164		planarian 3	193	6.926	27.866		Planarian 3	32	0.213	150.235
	planarian 4	39	2.305	16.9197		planarian 4	45	6.025	7.46888		Planarian 4	88	0.387	227.39
	planarian 5	97	2.521	38.4768		planarian 5	139	7.045	19.7303		Planarian 5	29	0.144	201.389
	planarian 6	49	1.993	24.5861		planarian 6	94	3.872	24.2769		Planarian 6	17	0.108	157.407
	planarian 7	52	1.912	27.1967		planarian 7	101	5.961	16.9435		Planarian 7	52	0.185	281.081
	planarian 8	83	2.413	34.397		planarian 8	128	5.955	21.4945		Planarian 8
	planarian 9	88	2.672	32.9341		planarian 9	196	6.079	32.2421		Planarian 9
	planarian 10	92	3.354	27.4299		planarian 10	110	6.725	16.3569		Planarian 10

### Sheet: S3. Proliferation apc rescue
	2dReg
	SubLet + gfp (posterior)					SubLet + gfp (total)					SubLet + gfp (anterior)
		cells	area	cells/area			cells	area	cells/area			cells	area	cells/area
	Planarian 1	4	0.392166	10.1998		Planarian 1	8	1.676	4.77327		Planarian 1	2	0.436	4.58716
	Planarian 2	4	0.1661	24.0819		Planarian 2	32	0.782	40.9207		Planarian 2	28	0.517	54.1586
	Planarian 3	1	0.06284	15.9134		Planarian 3	24	0.564	42.5532		Planarian 3	11	0.282	39.0071
	Planarian 4	4	0.623	6.42055		Planarian 4	11	1.825	6.0274		Planarian 4	5	0.593	8.4317
	Planarian 5	8	0.204	39.2157		Planarian 5	26	0.835	31.1377		Planarian 5	6	0.298	20.1342
	Planarian 6	1	0.347	2.88184		Planarian 6	4	0.978	4.08998		Planarian 6	3	0.41	7.31707
	Planarian 7	7	0.242	28.9256		Planarian 7	13	0.822	15.8151		Planarian 7	12	0.224	53.5714
	Planarian 8					Planarian 8					Planarian 8
	Planarian 9					Planarian 9					Planarian 9
	Planarian 10					Planarian 10					Planarian 10
	Planarian 11					Planarian 11					Planarian 11
	Planarian 12					Planarian 12					Planarian 12
	Planarian 13					Planarian 13					Planarian 13
	Planarian 14					Planarian 14					Planarian 14
	SubLet + apc posterior)					SubLet + apc (total)					SubLet + apc (anterior)
		cells	area	cells/area			cells	area	cells/area			cells	area	cells/area
	Planarian 1	37	0.358	103.352		Planarian 1	162	1.37	118.248		Planarian 1	63	0.568	110.915
	Planarian 2	9	0.134	67.1642		Planarian 2	28	0.49	57.1429		Planarian 2	18	0.167	107.784
	Planarian 3	2	0.112	17.8571		Planarian 3	14	0.856	16.3551		Planarian 3	12	0.529	22.6843
	Planarian 4	17	0.23	73.913		Planarian 4	46	1.105	41.629		Planarian 4	22	0.465	47.3118
	Planarian 5	16	0.068	235.294		Planarian 5	254	1.051	241.675		Planarian 5	113	0.511	221.135
	Planarian 6	5	0.455	10.989		Planarian 6	18	1.246	14.4462		Planarian 6	9	0.465	19.3548
	Planarian 7	16	0.321	49.8442		Planarian 7	51	1.078	47.3098		Planarian 7	27	0.59	45.7627
	Planarian 8	7	0.444	15.7658		Planarian 8	17	1.427	11.9131		Planarian 8	7	0.412	16.9903
	Planarian 9					Planarian 9					Planarian 9
	Planarian 10					Planarian 10					Planarian 10
	Planarian 11					Planarian 11					Planarian 11
	Planarian 12					Planarian 12					Planarian 12
	Planarian 13					Planarian 13					Planarian 13
	Planarian 14					Planarian 14					Planarian 14
	7dReg
	SubLet + gfp (posterior)					SubLet + gfp (total)					SubLet + gfp (anterior)
		cells	area	cells/area			cells	area	cells/area			cells	area	cells/area
	Planarian 1	0	0.136	0		Planarian 1	0	0.97	0		Planarian 1	0	0.544	0
	Planarian 2	0	0.324	0		Planarian 2	0	1.088	0		Planarian 2	0	0.264	0
	Planarian 3	10	0.207	48.3092		Planarian 3	59	0.479	123.173		Planarian 3	39	0.165	236.364
	Planarian 4	0	0.132	0		Planarian 4	2	0.448	4.46429		Planarian 4	1	0.176	5.68182
	Planarian 5	2	0.027	74.0741		Planarian 5	9	0.254	35.4331		Planarian 5	2	0.112	17.8571
	Planarian 6	0	0.22	0		Planarian 6	1	0.728	1.37363		Planarian 6	0	0.214	0
	Planarian 7	6	0.177	33.8983		Planarian 7	46	1.561	29.4683		Planarian 7	33	0.777	42.471
	Planarian 8	12	0.113	106.195		Planarian 8	29	0.429	67.5991		Planarian 8	4	0.162	24.6914
	Planarian 9	1	0.159	6.28931		Planarian 9	2	0.648	3.08642		Planarian 9	1	0.268	3.73134
	Planarian 10					Planarian 10					Planarian 10
	Planarian 11					Planarian 11					Planarian 11
	Planarian 12					Planarian 12					Planarian 12
	Planarian 13					Planarian 13					Planarian 13
	Planarian 14					Planarian 14					Planarian 14
	SubLet + apc (posterior)					SubLet + apc (total)					SubLet + apc (anterior)
		cells	area	cells/area			cells	area	cells/area			cells	area	cells/area
	Planarian 1	48	0.144	333.333		Planarian 1	194	0.661	293.495		Planarian 1	75	0.242	309.917
	Planarian 2	29	0.092	315.217		Planarian 2	125	0.66	189.394		Planarian 2	58	0.332	174.699
	Planarian 3	8	0.235	34.0426		Planarian 3	50	0.831	60.1685		Planarian 3	13	0.309	42.0712
	Planarian 4	75	0.159	471.698		Planarian 4	315	0.801	393.258		Planarian 4	169	0.269	628.253
	Planarian 5	13	0.096	135.417		Planarian 5	141	0.473	298.097		Planarian 5	53	0.159	333.333
	Planarian 6	53	0.192	276.042		Planarian 6	258	0.891	289.562		Planarian 6	124	0.313	396.166
	Planarian 7	16	0.122	131.148		Planarian 7	128	0.454	281.938		Planarian 7	39	0.136	286.765
	Planarian 8	65	0.282	230.496		Planarian 8	185	1.218	151.888		Planarian 8	84	0.447	187.919
	Planarian 9	86	0.344	250		Planarian 9	251	1.129	222.321		Planarian 9	95	0.35	271.429
	Planarian 10					Planarian 10					Planarian 10
	Planarian 11					Planarian 11					Planarian 11
	Planarian 12					Planarian 12					Planarian 12
	Planarian 13					Planarian 13					Planarian 13
	Planarian 14					Planarian 14					Planarian 14
