## Supplementary Table 4 for "cWnt signaling regulates the early proliferative response and the differentiation of the neural, muscle and parenchymal tissues during planarian whole-body regeneration"

### Sheet: Summary
	Table S4. Differentially expressed genes in posterior blastemas of wnt1(RNAi) animals at 72 hours of regeneration. Bulk RNA-seq comparison of posterior blastemas from control (RNAi) and wnt1(RNAi) planarians at 72 hours post-amputation. Genes were assigned to separate sheets after manual filtering of those whose expression in single-cell transcriptomic data was exclusive to neural (sheet S1), par…

### Sheet: S1. Neural
	Neural
	logFC	adj.P.Val	Genome ID	dd_Smed_v6	SC ID	Gene name	curated gene name	TCF presence in CREs (promoters)	TCF presence in CREs (enhancers)	Down in βcat1 (RNAi) RNA-seq Tewari et al. (2019)	Intacts (planmine)	regeneration UMAP
	-1.41684802020119	0.0171586152614699	SMESG000051996.1	dd_Smed_v6_2723_0_1	MSTRG.13262	NA	NA
	-1.06580969762423	0.0411033695045225	SMESG000013430.1	dd_Smed_v6_15555_0_1	MSTRG.4837	MS3_11446	pou (homeobox) pit
	-1.06094258709718	0.0240532600023808	SMESG000081078.1	dd_Smed_v6_1525_0_1	MSTRG.22724	NA	NA		Y
	-1.05465891415789	0.0270053022805213	SMESG000034282.1	dd_Smed_v6_3977_0_1	MSTRG.11185	MS3_09443	Synaptosomal-associated protein
	-1.03675991945831	0.0338547147391802	SMESG000036565.1	dd_Smed_v6_4963_0_1	MSTRG.11424	NA	NA
	-0.982799971573376	0.0317930548682006	SMESG000055023.1	dd_Smed_v6_2492_0_1	MSTRG.16630	MS3_03243	kallikrein B
	-0.932043919175629	0.0482202683071918	SMESG000049496.1	dd_Smed_v6_15091_0_1	MSTRG.15231	CG13375	ras-related protein Rap-2b-like		Y
	-0.930312285786924	0.0430269946733828	SMESG000043852.1	dd_Smed_v6_1483_0_1	MSTRG.13427	NA	NA
	-0.905327630605572	0.0362949287380935	SMESG000076268.1	dd_Smed_v6_25420_0_1	MSTRG.22379	NR2E1	nuclear receptor subfamily 2 group E member 1
	-0.875835866477559	0.0181183001068098	SMESG000001061.1	dd_Smed_v6_9824_0_1	MSTRG.1303	NA	peripheral-type benzodiazepine receptor-associated protein
	-0.871124054964914	0.0345609182876657	SMESG000040645.1	dd_Smed_v6_4500_0_1	MSTRG.12975	FOXK1	Smed-FoxK1_1
	-0.868356288318675	0.0260140141135672	SMESG000002896.1	dd_Smed_v6_14213_0_1	MSTRG.804	T265_06319	DM (Doublesex/MAB-3) Domain family
	-0.853390008668156	0.0445085278035695	SMESG000030842.1	dd_Smed_v6_14778_0_1	MSTRG.9731	PCDHB14	protocadherin beta 14
	-0.812430561962378	0.0174246008291205	SMESG000044463.1	dd_Smed_v6_10394_0_1	MSTRG.13841	SKI	Smed-ski		Y
	-0.811831601729559	0.0339587974486688	SMESG000026513.1	dd_Smed_v6_5532_0_1	MSTRG.104	RNF150	ring finger protein 150
	-0.806369080110985	0.0497763712692834	SMESG000036336.1	dd_Smed_v6_21270_0_1	MSTRG.11379	ETS65A	Smed-Ets					NA
	-0.802880557243253	0.0492644440001467	SMESG000032749.1	dd_Smed_v6_4244_0_1	MSTRG.10718	NA	protein kinase C alpha
	-0.79597659244915	0.049324250923425	SMESG000055467.1	dd_Smed_v6_5602_0_1	MSTRG.16791	NA	Epsin 2
	-0.778548136876113	0.0150303923157394	SMESG000022862.1	dd_Smed_v6_10267_0_1	MSTRG.7431	MS3_03243	kallikrein B, plasma (Fletcher factor) 1
	-0.752965740264232	0.0289837556927519	SMESG000077970.1	dd_Smed_v6_25321_0_1	MSTRG.21711	SOX2	Smed-SoxB2-2		Y
	-0.733881450959798	0.0166995592740142	SMESG000010567.1	dd_Smed_v6_9508_0_1	MSTRG.3965	MS3_06913	nuclear factor I/A		Y
	-0.731689771819484	0.0426032160448334	SMESG000069934.1	dd_Smed_v6_21356_0_1	MSTRG.19300	NA	NA		Y	Y
	-0.730087448424125	0.0347025873693307	SMESG000011244.1	dd_Smed_v6_13215_0_1	MSTRG.4189	TSP_06143	Smed-SoxB		Y
	-0.716845370675563	0.0492644440001467	SMESG000032554.1	dd_Smed_v6_16226_0_1	MSTRG.10623	NA
	-0.708929650893952	0.0166995592740142	SMESG000060099.1	dd_Smed_v6_8104_0_1	MSTRG.17913	ISCW_ISCW000242	Smed-SoxB1-2
	-0.688586969107286	0.0365792722341253	SMESG000037104.1	dd_Smed_v6_3744_0_1	MSTRG.11985	NA	NA
	-0.686320415693491	0.0493254152162705	SMESG000009341.1	dd_Smed_v6_337_0_1	MSTRG.2785	NA	NA
	-0.67720540996616	0.0240532600023808	SMESG000008614.1	dd_Smed_v6_11602_0_1	MSTRG.3397	TRMT2A	tRNA methyltransferase 2 homolog A
	-0.67091635682225	0.0180561788052068	SMESG000064362.1	dd_Smed_v6_3795_0_1	MSTRG.17529	NA	NA	Y	Y
	-0.661936041784105	0.0340642666661696	SMESG000066647.1	dd_Smed_v6_14925_0_1	MSTRG.19806	NA	gamma-aminobutyric acid receptor subunit gamma-3-like
	-0.649612453156543	0.0428661644454782	SMESG000067290.1	dd_Smed_v6_10921_0_1	MSTRG.19902	SKI	SKI proto-oncogene		Y
	-0.645737831062307	0.0430673029973739	SMESG000010003.1	dd_Smed_v6_20858_0_1	MSTRG.3758	KCNC2	potassium voltage gated channel, Shaw-related subfamily, member 2		Y
	-0.644291552090454	0.0139191072283672	SMESG000080213.1	dd_Smed_v6_15095_0_1	MSTRG.23528	ARAP1	NA
	-0.641262574299035	0.0326728153483451	SMESG000012002.1	dd_Smed_v6_9918_0_1	MSTRG.3537	CPLX1	complexin 1		Y
	-0.622488931352221	0.0349785830485113	SMESG000069906.1	dd_Smed_v6_6864_0_1	MSTRG.19293	YPEL2	yippee-like 2
	-0.618953941700821	0.0224139902664523	SMESG000014741.1	dd_Smed_v6_14630_0_1	MSTRG.4451	CHRNA2	nicotinic Acetylcholine Receptor beta2
	-0.605404363069893	0.0240532600023808	SMESG000033799.1	dd_Smed_v6_16629_0_1	MSTRG.10599	PCDH11X	protocadherin 11 X-linked		Y
	-0.562873227607396	0.0422948513397374	SMESG000062702.1	dd_Smed_v6_7864_0_1	MSTRG.18709	NA	PROTEIN MEX-3, ISOFORM B		Y
	-0.561172271412998	0.0166995592740142	SMESG000010136.1	dd_Smed_v6_8585_0_1	MSTRG.3824	NFYA	nuclear transcription factor Y subunit alpha
	-0.560697469216024	0.0175431747716173	SMESG000075721.1	dd_Smed_v6_11799_0_1	MSTRG.22235	NA	kinesin-like protein KIF26A-like		Y	Y
	-0.534044133038228	0.0150303923157394	SMESG000042475.1	dd_Smed_v6_11409_0_1	MSTRG.8820	IGDCC3,NEO1	Smed-netR
	-0.518518342490129	0.0487072718695074	SMESG000055799.1	dd_Smed_v6_7278_0_1	MSTRG.16854	KIAA0513	Myotubularin protein
	-0.505103361285132	0.0312235329188051	SMESG000004485.1	dd_Smed_v6_1440_0_1	MSTRG.2226	NA	NA

### Sheet: S2. Parenchyma
	Parenchyma
	logFC	adj.P.Val	Genome ID	dd_Smed_v6	SC ID	Gene name	curated gene name	TCF presence in CREs (promoters)	TCF presence in CREs (enhancers)	Down in βcat1 (RNAi) RNA-seq Tewari et al. (2019)	SC	UMAP
	-1.75208665645272	0.0235758183101178	SMESG000057720.1	dd_Smed_v6_34946_0_1	MSTRG.17363	NA	NA					NA
	-1.15164915358336	0.0377647941567776	SMESG000042253.1	dd_Smed_v6_13413_0_1	MSTRG.8769	NA	NA
	-1.14754025257258	0.0193928296074527	SMESG000031090.1	dd_Smed_v6_2258_0_1	MSTRG.10232	NA	NA			Y		NA
	-1.14171862073281	0.0309634100435584	SMESG000027544.1	dd_Smed_v6_9482_0_1	MSTRG.9333	NA	NA
	-1.10961133621866	0.0299289839366122	SMESG000049195.1	dd_Smed_v6_768_0_1	MSTRG.15028	PTPRF	protein tyrosine phosphatase, receptor type, F					NA
	-1.04314774013701	0.0175431747716173	SMESG000049716.1	dd_Smed_v6_582_0_1	MSTRG.15282	CTSV	Cathepsin V			Y
	-1.0621114255387	0.0272914973125901	SMESG000002154.1	dd_Smed_v6_1218_0_1	MSTRG.1522	LASP1	LIM and SH3 protein 1		Y
	-0.995400797111572	0.0462226119114307	SMESG000000229.1	dd_Smed_v6_646_0_1	MSTRG.995	GS2	Glutamine synthetase 2
	-0.993355366547385	0.0139191072283672	SMESG000049200.1	dd_Smed_v6_2457_0_1	MSTRG.15028	PTPRG	protein tyrosine phosphatase, receptor type, G		Y			NA
	-0.993160243803933	0.0359124678715618	SMESG000010456.1	dd_Smed_v6_1968_2_1	MSTRG.812	T265_08090	interference hedgehog-like
	-0.98315209893422	0.041915785358863	SMESG000049722.1	dd_Smed_v6_175_0_1	MSTRG.15285	NA	Cathepsin L2
	-0.981649432307821	0.0369382338822024	SMESG000025209.1	dd_Smed_v6_198_0_1	MSTRG.8051	MS3_04920	chymotrypsin-like
	-0.954816900517501	0.0292949725953378	SMESG000072174.1	dd_Smed_v6_5403_0_1	MSTRG.21191	PPP1R16B	protein phosphatase 1 regulatory subunit 16B
	-0.946452788138711	0.0301177268732877	SMESG000009892.1	dd_Smed_v6_2418_0_1	MSTRG.3784	CDC42SE2	SerineThreonine-protein kinase PAK-alpha		Y
	-0.939355211581135	0.0233803992437203	SMESG000021608.1	dd_Smed_v6_2260_0_1	MSTRG.7703	NA	MICROTUBULE-ASSOCIATED PROTEIN
	-0.934119843567849	0.0317960306486844	SMESG000061090.1	dd_Smed_v6_1300_0_1	MSTRG.18266	NA	WH2 domain profile.		Y
	-0.91766945290747	0.0387984789877472	SMESG000048912.1	dd_Smed_v6_172_1_1	MSTRG.6966	ACA1_257540	casein kinase 1		Y
	-0.912628191104385	0.0046892495138259	SMESG000016474.1	dd_Smed_v6_1198_0_1	MSTRG.5903	NA	Septin 7
	-0.882038200779439	0.0336677603535935	SMESG000075268.1	dd_Smed_v6_11332_0_1	MSTRG.22126	NA	NA		Y
	-0.859971911275514	0.0445632200030203	SMESG000052984.1	dd_Smed_v6_9885_0_1	MSTRG.16147	NA	NA
	-0.839348794148052	0.049324250923425	SMESG000038704.1	dd_Smed_v6_555_0_1	MSTRG.12114	NA	src substrate protein					NA
	-0.823566281434519	0.0166995592740142	SMESG000017121.1	dd_Smed_v6_5127_0_1	MSTRG.5364	HB	hunchback		Y
	-0.814830986905498	0.0118962689291593	SMESG000045409.1	dd_Smed_v6_10500_0_1	MSTRG.14114	NA	NA
	-0.802776465076279	0.0363294714225778	SMESG000025153.1	dd_Smed_v6_6230_0_1	MSTRG.8263	MS3_05848	TRAF2 and NCK interacting kinase
	-0.795396901389827	0.0445632200030203	SMESG000072655.1	dd_Smed_v6_3102_0_1	MSTRG.21319	PTSG_11005	DEAD box ATP-dependent RNA helicase
	-0.792870617102912	0.0389681325193221	SMESG000055438.1	dd_Smed_v6_690_0_1	MSTRG.16785	ABI2	abl-interactor 2
	-0.788507503482723	0.0101770352790491	SMESG000069696.1	dd_Smed_v6_2851_0_1	MSTRG.19225	NA	Src homology 2 domains		Y
	-0.788097313970678	0.0365172198803354	SMESG000081036.1	dd_Smed_v6_1199_0_1	MSTRG.22704	BM1_30865	deoxyribonuclease II beta			Y
	-0.780960069815224	0.0385594322428683	SMESG000012051.1	dd_Smed_v6_1054_0_1	MSTRG.3553	MS3_08276	heparan sulfate proteoglycan 2
	-0.779748464317773	0.0290999591609818	SMESG000029407.1	dd_Smed_v6_4370_0_1	MSTRG.9865	NA	NA
	-0.763969252014888	0.0338330831318718	SMESG000005130.1	dd_Smed_v6_3257_0_1	MSTRG.2445	NA	NA		Y
	-0.746696741403267	0.0478366630973917	SMESG000065363.1	dd_Smed_v6_1294_0_1	NA	T265_05326	Bravo-like intracellular region
	-0.739441491915255	0.0486579779899929	SMESG000074506.1	dd_Smed_v6_1053_0_1	MSTRG.21869	CG1637	iron/zinc purple acid phospatase-like
	-0.704802875817957	0.03542118906011	SMESG000065612.1	dd_Smed_v6_2092_0_1	MSTRG.19528	ETS1	E26 avian leukemia oncogene 1, 5' domain
	-0.694584180063433	0.0430269946733828	SMESG000075225.1	dd_Smed_v6_2885_0_1	MSTRG.22114	KRAS	Kirsten rat sarcoma viral oncogene homolog
	-0.690665014302306	0.035750552159301	SMESG000074764.1	dd_Smed_v6_2180_0_1	MSTRG.21965	PKA-R1	protein kinase cAMP-dependent type I
	-0.676103029339815	0.0492644440001467	SMESG000023106.1	dd_Smed_v6_3293_0_1	MSTRG.7559	NA	Arginine and glutamate-rich 1
	-0.674803776792669	0.0101770352790491	SMESG000038660.1	dd_Smed_v6_3500_0_1	MSTRG.12100	MTSS1L	metastasis suppressor 1-like
	-0.651648525346532	0.0162500504740689	SMESG000014724.1	dd_Smed_v6_4420_0_4	MSTRG.4433	NA	TNF receptor-associated factor
	-0.644532686971344	0.0272914973125901	SMESG000049662.1	dd_Smed_v6_9170_0_3	MSTRG.15272	CTSL	cathepsin L					NA
	-0.634131988977767	0.0242324755884513	SMESG000028682.1	dd_Smed_v6_6612_0_1	MSTRG.9161	MTSS1L	metastasis suppressor 1-like
	-0.622010981752279	0.0243461099180395	SMESG000002146.1	dd_Smed_v6_3216_0_1	MSTRG.1517	RAPH1	Ras association (RalGDS/AF-6) and pleckstrin homology domains 1
	-0.614781184743958	0.0139191072283672	SMESG000017729.1	dd_Smed_v6_11975_0_1	MSTRG.6271	SIX6	SIX homeobox 6		Y
	-0.603034241718072	0.0389681325193221	SMESG000009946.1	dd_Smed_v6_2400_0_1	MSTRG.3727	SPON1	Smed-Spon1
	-0.598637507686512	0.0337023663312908	SMESG000049166.1	dd_Smed_v6_3900_1_1	MSTRG.15137	NA	NA		Y
	-0.578186136608416	0.0166995592740142	SMESG000026461.1	dd_Smed_v6_13462_0_1	MSTRG.85	NA	POU DOMAIN
	-0.548132122188665	0.0212378915672848	SMESG000075764.1	dd_Smed_v6_8131_0_1	MSTRG.22184	TTLL6	tubulin tyrosine ligase-like family, member 13
	-0.506240842630806	0.0333338878054962	SMESG000028598.1	dd_Smed_v6_12312_0_1	MSTRG.9134	NFIA	CTF/NF-I DNA-binding domain profile

### Sheet: S3. Muscle
	Muscle
	logFC	adj.P.Val	Genome ID	dd_Smed_v6	SC ID	Gene name	curated gene name	Gene type	TCF presence in CREs (promoters)	TCF presence in CREs (enhancers)	Down in βcat1 (RNAi) RNA-seq Tewari et al. (2019)	SC	UMAP
	-1.54041306152128	0.00269904165282547	SMESG000044469.1	dd_Smed_v6_2442_0_1	MSTRG.13843	HOXC6	Smed-Hox4b	PCG		Y	Y
	-1.13469207715051	0.0243091633202805	SMESG000002557.1	dd_Smed_v6_7811_0_1	MSTRG.720	MS3_05320	Smed-col4-5	Morpho
	-1.11303581426992	0.0374889322143548	SMESG000016766.1	dd_Smed_v6_2337_0_1	MSTRG.5154	MS3_01602	Smed-col4-3	Morpho
	-1.07391750432271	0.0139191072283672	SMESG000031290.1	dd_Smed_v6_4279_0_1	MSTRG.10277	NA	NA	?					NA
	-1.06721802756398	0.0332930669748728	SMESG000021729.1	dd_Smed_v6_2197_0_1	MSTRG.7733	DERE\GG25042	Smed-col4-2	Morpho
	-1.05438025033858	0.0479230834215192	SMESG000002071.1	dd_Smed_v6_323_0_1	MSTRG.1566	MS3_08290	Troponin I	Morpho		Y
	-1.02471924193459	0.0152824596683107	SMESG000066725.1	dd_Smed_v6_9050_0_1	MSTRG.19831	SOX102F	Smed-soxP5	?
	-1.00937994275848	0.0495568908287708	SMESG000049512.1	dd_Smed_v6_373_0_1	MSTRG.15238	MS3_08366	Muscle LIM protein	?
	-1.0144646658469	0.046193229735929	SMESG000011025.1	dd_Smed_v6_2765_0_1	MSTRG.4139	F751_2456	FK506-binding protein 2-like	?
	-0.977656666698357	0.0371005623215431	SMESG000066546.1	dd_Smed_v6_2500_0_1	MSTRG.19669	MS3_05320	Smed-col4-4	Morpho		Y
	-0.924489748654094	0.0369382338822024	SMESG000011029.1	dd_Smed_v6_660_0_1	MSTRG.4142	MS3_09846	Calmodulin	?
	-0.858714460449892	0.0425565912675159	SMESG000010590.1	dd_Smed_v6_11388_0_1	MSTRG.3971	NA	ataxin-1-like	?		Y
	-0.854654782409905	0.0175431747716173	SMESG000034317.1	dd_Smed_v6_12634_0_1	MSTRG.11214	MYOD1	Smed-myoD	Morpho		Y
	-0.827399507898829	0.035750552159301	SMESG000025457.1	dd_Smed_v6_2554_0_1	MSTRG.392	NA	smoothelin	?
	-0.808124186667711	0.0301551319168434	SMESG000051375.1	dd_Smed_v6_4877_0_1	MSTRG.11997	MS3_03642	Smed-WntA	PCG	Y	Y
	-0.794005256546636	0.0361915386697622	SMESG000057600.1	dd_Smed_v6_35872_0_1	MSTRG.17333	MS3_03766	calponin 1	?
	-0.792750334472094	0.0347310056990717	SMESG000057599.1	dd_Smed_v6_450_0_1	MSTRG.17332	MS3_03766	calponin 3	?
	-0.761316626608158	0.040139641502867	SMESG000007739.1	dd_Smed_v6_375_0_1	MSTRG.3169	MS3_07702	RAB28, member RAS oncogene family	?		Y
	-0.718588921814933	0.0333338878054962	SMESG000041478.1	dd_Smed_v6_2928_0_1	MSTRG.8943	MS3_07693	Titin-like	?	Y	Y
	-0.716885972643972	0.0320513988701301	SMESG000049445.1	dd_Smed_v6_2972_0_1	MSTRG.15213	MMP19	Smed-mt-mmpB	?
	-0.712990271582838	0.0427720044642564	SMESG000072162.1	dd_Smed_v6_537_0_1	MSTRG.21185	MS3_03387	pollen-specific protein SF3-like	?
	-0.676970696941939	0.0150303923157394	SMESG000020038.1	dd_Smed_v6_16955_0_1	MSTRG.6974	ALX4	ALX homeobox 4a	?
	-0.690693691136707	0.0175590443296167	SMESG000071657.1	dd_Smed_v6_12118_0_1	MSTRG.21080	MS3_00396	kin of irre	?
	-0.671884736086831	0.0424052822906809	SMESG000066078.1	dd_Smed_v6_445_0_1	MSTRG.19649	NA	myosin	morpho		Y
	-0.637798785354958	0.0423942924336894	SMESG000074053.1	dd_Smed_v6_405_0_1	MSTRG.20542	TPM	Tropomyosin 1	Morpho
	-0.63768119111119	0.0234784077974296	SMESG000005930.1	dd_Smed_v6_14391_0_1	MSTRG.1728	WNT4	Smed-Wnt11-1	PCG			Y
	-0.509021140623238	0.0365172198803354	SMESG000051002.1	dd_Smed_v6_19327_0_1	MSTRG.13371	NKX1-1	Smed-nxk1-1	Morpho

### Sheet: S4. Secretory
	Secretory
	logFC	adj.P.Val	Genome ID	dd_Smed_v6	SC ID	Gene name	curated gene name	TCF presence in CREs (promoters)	TCF presence in CREs (enhancers)	Down in βcat1 (RNAi) RNA-seq Tewari et al. (2019)	SC	UMAP
	-1.43256325500186	0.0268477140339574	SMESG000027529.1	dd_Smed_v6_9204_0_1	MSTRG.9369	NA	NA
	-1.28198179014718	0.026589379478319	SMESG000020039.1	dd_Smed_v6_14891_0_1	MSTRG.7009	NA	NA					NA
	-1.23352783959692	0.0304195159036052	SMESG000054106.1	dd_Smed_v6_1782_0_1	MSTRG.16299	NA	NA					NA
	-1.03576671133917	0.0254330824682404	SMESG000050443.1	dd_Smed_v6_2187_0_1	MSTRG.15507	PI16	peptidase inhibitor 16
	-1.03228122315735	0.0328185180084301	SMESG000066271.1	dd_Smed_v6_2649_0_1	MSTRG.19598	CLEC2D	fibrillin 2
	-1.0237366103301	0.0268477140339574	SMESG000014374.1	dd_Smed_v6_1970_0_1	MSTRG.4351	MS3_05614	hippocalcin-like 1
	-0.966314363121437	0.0368560860017487	SMESG000026642.1	dd_Smed_v6_2657_0_1	MSTRG.148	NA	SSXT protein
	-0.921366690512359	0.019150675814534	SMESG000029912.1	dd_Smed_v6_5057_0_1	MSTRG.9986	MS3_02173
	-0.919842600307847	0.0163538081680844	SMESG000025655.1	dd_Smed_v6_2047_0_1	MSTRG.441	NA
	-0.866473152829123	0.0270053022805213	SMESG000072172.1	dd_Smed_v6_4123_0_1	MSTRG.21189	NA	insulin receptor substrate 2-like
	-0.730661487266436	0.0320592264107012	SMESG000059819.1	dd_Smed_v6_10195_0_1	MSTRG.17891	NA
	-0.713179836087369	0.0476127866447867	SMESG000052511.1	dd_Smed_v6_36521_0_1	MSTRG.16004	SOX21	SRY (sex determining region Y)-box 21					NA
	-0.708165117229158	0.0337023663312908	SMESG000026635.1	dd_Smed_v6_8959_0_1	MSTRG.146	NA	calmodulin-binding motif
	-0.675530883321937	0.0242324755884513	SMESG000037799.1	dd_Smed_v6_4196_0_1	MSTRG.11823	MPHOSPH9	M-phase phosphoprotein 9
	-0.663665507642321	0.0378471723452003	SMESG000008825.1	dd_Smed_v6_9213_0_1	MSTRG.2635	TARBP2	RISC-loading complex subunit tarbp2-like
	-0.642118141698371	0.00792385013699364	SMESG000048885.1	dd_Smed_v6_6815_0_1	MSTRG.15074	NA
	-0.61374779717697	0.0341389847138209	SMESG000049749.1	dd_Smed_v6_2966_0_1	MSTRG.15298	CRACR2A	EF-hand calcium binding domain 4B
	-0.562678326167381	0.0476567970442685	SMESG000037282.1	dd_Smed_v6_6729_0_1	MSTRG.12028	SCRO	Smed-nk2-1
	-0.517264281862978	0.0365172198803354	SMESG000021969.1	dd_Smed_v6_14462_0_1	MSTRG.7808	STOM	stomatin		Y
