## Supplementary Table 5 for "cWnt signaling regulates the early proliferative response and the differentiation of the neural, muscle and parenchymal tissues during planarian whole-body regeneration"

### Sheet: Summary
	Table S5. Quantification of FISH signal intensity for neural, parenchymal and muscle markers in blastemas at 48 hours of regeneration. Signal intensity of fluorescent in situ hybridization (FISH) stainings was quantified in individual planarians at 48 hours of regeneration by measuring the area of the blastema and the signal intensity within that area using Fiji/ImageJ (Schindelin et al., 2012). …

### Sheet: S1. Intensity Neural
	ChAT+
	Intensity			Control				wnt1 (RNAi)
	Control	wnt1 (RNAi)		Area	Intensity	Intensity/Area		Area	Intensity	Intensity/Area
	382.392	212.923		0.072491	27.72	382.392		0.174899	37.24	212.923
	455.082	150.375		0.075415	34.32	455.082		0.265868	39.98	150.375
	394.539	345.169		0.050834	20.056	394.539		0.108034	37.29	345.169
	762.336	276.609		0.031128	23.73	762.336		0.108854	30.11	276.609
	848.068	357.792		0.047824	40.558	848.068		0.105089	37.6	357.792
	479.492	363.092		0.085724	41.104	479.492		0.094571	34.338	363.092
	853.944	205.035		0.037821	32.297	853.944		0.148253	30.397	205.035
	895.983	244.476		0.068681	61.537	895.983		0.175764	42.97	244.476
	pc2+
	Intensity			Control				wnt1 (RNAi)
	Control	wnt1 (RNAi)		Area	Intensity	Intensity/Area		Area	Intensity	Intensity/Area
	186.407	339.872		0.103612	19.314	186.407		0.129019	43.85	339.872
	214.109	446.469		0.136519	29.23	214.109		0.117419	52.424	446.469
	376.084	548.161		0.078727	29.608	376.084		0.085048	46.62	548.161
	496.382	567.452		0.074217	36.84	496.382		0.065283	37.045	567.452
	1071.42	287.005		0.045099	48.32	1071.42		0.133625	38.351	287.005
	976.366	462.177		0.047221	46.105	976.366		0.078128	36.109	462.177
	638.549	308.605		0.054569	34.845	638.549		0.101505	31.325	308.605
	777.725	721.002		0.056448	43.901	777.725		0.047434	34.2	721.002

### Sheet: S2. Intensity Parenchyma
	Intensity			Control				wnt1 (RNAi)
	Control	wnt1 (RNAi)		Area	Intensity	Intensity/Area		Area	Intensity	Intensity/Area
	290.349	282.637		0.13594	39.47	290.349		0.134342	37.97	282.637
	281.22	312.774		0.134201	37.74	281.22		0.137927	43.14	312.774
	437.461	259.552		0.07923	34.66	437.461		0.165593	42.98	259.552
	337.523	202.187		0.102304	34.53	337.523		0.200161	40.47	202.187
	519.463	363.641		0.06782	35.23	519.463		0.127461	46.35	363.641
	480.553	131.805		0.07816	37.56	480.553		0.265088	34.94	131.805
	354.339	361.806		0.08077	28.62	354.339		0.119871	43.37	361.806
	546.85	236.648		0.05667	30.99	546.85		0.152463	36.08	236.648

### Sheet: S3. Intensity Muscle
		Tropomyosin+
		Posterior
		Intensity				Control				wnt1 (RNAi)
		Control	wnt1 (RNAi)			Area	Intensity	Intensity/Area		Area	Intensity	Intensity/Area
		324.257	271.584			28187	86.928	324.257		29790	109.69	271.584
		165.755	435.154			24052	145.106	165.755		40800	93.76	435.154
		783.426	222.163			20619	26.319	783.426		30463	137.12	222.163
		458.117	171.484			34050	74.326	458.117		24017	140.054	171.484
		372.94	315.428			23220	62.262	372.94		34024	107.866	315.428
		268.963	196.346			20907	77.732	268.963		23590	120.145	196.346
		326.598	173.705			27075	82.9	326.598		24640	141.85	173.705
		406.677	164.202			25020	61.523	406.677		22760	138.61	164.202
		1160.51	275.984			63422	54.65	1160.51		24846	90.027	275.984
		351.856	144.381			28430	80.8	351.856		21032	145.67	144.381
		f-collagen+
		Posterior
		Intensity				Control				wnt1 (RNAi)
		Control	wnt1 (RNAi)			Area	Intensity	Intensity/Area		Area	Intensity	Intensity/Area
		145.944	112.171			19711	135.059	145.944		15972	142.39	112.171
		294.389	108.913			17840	60.6	294.389		14730	135.245	108.913
		287.119	93.8754			23093	80.43	287.119		11669	124.303	93.8754
		372.424	135.067			20839	55.955	372.424		13923	103.082	135.067
		609.908	125.984			14650	24.02	609.908		12596	99.981	125.984
		268.261	301.522			18620	69.41	268.261		18385	60.974	301.522
		273.449	287.637			24285	88.81	273.449		12459	43.315	287.637
		Tropomyosin+
		Anterior
		Intensity				Control				wnt1 (RNAi)				notum (RNAi)
		Control	wnt1 (RNAi)	notum (RNAi)		Area	Intensity	Intensity/Area		Area	Intensity	Intensity/Area		Area	Intensity	Intensity/Area
		200.872	203.381	279.363		31320	155.92	200.872		27914	137.25	203.381		27577	98.714	279.363
		181.293	256.071	167.991		23840	131.5	181.293		38997	152.29	256.071		21980	130.84	167.991
		143.172	232.202	128.356		20810	145.35	143.172		33400	143.84	232.202		17450	135.95	128.356
		88.3475	218.555	145.406		11350	128.47	88.3475		25230	115.44	218.555		20860	143.46	145.406
		116.013	249.743	204.107		10650	91.8	116.013		34040	136.3	249.743		25199	123.46	204.107
		100.487	156.226	209.99		13193	131.29	100.487		24640	157.72	156.226		26780	127.53	209.99
		202.057	148.759	137.14		23479	116.2	202.057		20490	137.74	148.759		15420	112.44	137.14
		f-collagen+
		Anterior
		Intensity				Control				wnt1 (RNAi)				notum (RNAi)
		Control	wnt1 (RNAi)	notum (RNAi)		Area	Intensity	Intensity/Area		Area	Intensity	Intensity/Area		Area	Intensity	Intensity/Area
		124.467	139.583	107.5		19570	157.23	124.467		16260	116.49	139.583		15379	143.06	107.5
		194.26	144.363	145.976		22880	117.78	194.26		16570	114.78	144.363		16660	114.128	145.976
		129.277	140.775	120.963		19570	151.38	129.277		16320	115.93	140.775		16024	132.47	120.963
		138.805	120.45	140.358		17910	129.03	138.805		17470	145.04	120.45		15539	110.71	140.358
		137.803	143.624	166.137		20760	150.65	137.803		14394	100.22	143.624		14110	84.93	166.137
		282.148	360.268	139.847		24280	86.054	282.148		14000	38.86	360.268		16210	115.912	139.847
		135.524	161.338	365.247		17770	131.121	135.524		15980	99.047	161.338		16900	46.27	365.247
